# Barcode-free prediction of cell lineages from scRNA-seq datasets

**DOI:** 10.1101/2022.09.20.508646

**Authors:** A.S. Eisele, M. Tarbier, A.A. Dormann, V. Pelechano, D.M. Suter

**Affiliations:** Ecole Polytechnique Federale de Lausanne, School of Life Sciences, Institute of Bioengineering; Science for Life Laboratory, Department of Microbiology, Tumor and Cell Biology, Karolinska Institute, Solna, Sweden

## Abstract

The integration of lineage tracing with scRNA-seq has transformed our understanding of gene expression heritability during development, regeneration, and disease. However, lineage tracing is technically demanding and most existing scRNA-seq datasets are devoid of lineage information. Here we introduce <u>G</u>ene <u>E</u>xpression <u>M</u>emory-based <u>L</u>ineage Inference (GEMLI), a computational pipeline allowing to predict cell lineages over several cell divisions solely from scRNA-seq datasets. GEMLI leverages genes displaying conserved expression levels over cell divisions, and allows i.a. identifying cell lineages in a broad range of cultured cell types, in intestinal organoids, and in crypts from adult mice. GEMLI recovers GO-terms enriched for heritable gene expression, allows to discriminate symmetric and asymmetric cell fate decisions and to reconstruct individual cellular structures from pooled scRNA-seq datasets. GEMLI considerably extends the pool of datasets from which lineage information can be obtained, thereby facilitating the study of gene expression heritability in a broad range of contexts. GEMLI is available at (https://github.com/UPSUTER/GEMLI).
