## Supplementary Table 1 for "Barcode-free prediction of cell lineages from scRNA-seq datasets"

### Sheet: Main datasets
Figure 1		Celltype	Source	ID	State	Lineage info	Culture	Time since replating	Sequencing technology	Sequencing depth in reads/cell	Cells in filtered data	Family_sizes
												0	1	2	3	4	5	6	7	8	9	10	>10	Total family number >2
X		mESCs	own data	AE3	Self-renewal	LARRY	48h	48h	10X Chromium scRNAseq	48789	1268	328	17	137	64	19	13	2	1	0	1	0	2	239
		MEF	Biddy et al.	D0_V1	Steady-state	CellTag V1	48h		10X Chromium scRNAseq	29727	2887	2772	3	56	0	0	0	0	0	0	0	0	0	56
X		MEF		D0_2_V1	Steady-state	CellTag V1	48h		10X Chromium scRNAseq	18573	11457	11105	3	167	5	0	0	0	0	0	0	0	0	172
		MEF		D6_V2	Reprogramming	CellTag V2	72h		10X Chromium scRNAseq	13657	4836	4695	1	58	8	0	0	0	0	0	0	0	0	66
		MEF		D6_2_V2	Reprogramming	CellTag V2	72h		10X Chromium scRNAseq	14340	2909	2865	6	16	2	0	0	0	0	0	0	0	0	18
		MEF		D15_V3	Reprogramming	CellTag V3	48h		10X Chromium scRNAseq	18967	4106	4012	6	44	0	0	0	0	0	0	0	0	0	44
		MEF		D15_2_V3	Reprogramming	CellTag V3	48h		10X Chromium scRNAseq	16041	5641	5546	5	45	0	0	0	0	0	0	0	0	0	45
X		L1210	Kimmerling et al.	L1210	Steady-state	Microfluidic	4-cell		SmartSeq	unknown	88	22	0	0	0	17	0	0	0	0	0	0	0	17
X		CD8+		CD8+	Activated	Microfluidic	4-cell		SmartSeq	unknown	106	28	0	0	0	20	0	0	0	0	0	0	0	20
		LK	Weinreb et al.	LK_D2_exp1_library_d2_1	Myeloid differentiation	LARRY	48h	48h	inDrop	6485	1861	1479	265	48	7	0	0	0	0	0	0	0	0	55
X		LK		LK_D2_exp1_library_d2_2	Myeloid differentiation	LARRY	48h	48h	inDrop	6754	2497	1986	317	80	7	2	1	0	0	0	0	0	0	90
		LK		LK_D2_exp1_library_d2_3	Myeloid differentiation	LARRY	48h	48h	inDrop	5653	2587	2079	311	81	9	2	0	0	0	0	0	0	0	92
		LK		LK_D2_exp1_library_LK_d2	Myeloid differentiation	LARRY	48h	48h	inDrop	7425	848	848	184	83	26	0	0	0	0	0	0	0	0	109
		LSK		LSK_D2_exp1_library_LSK_d2_1	Myeloid differentiation	LARRY	48h	48h	inDrop	2085	7617	6740	515	145	24	0	0	0	0	0	0	0	0	169
		LSK		LSK_D2_exp1_library_LSK_d2_2	Myeloid differentiation	LARRY	48h	48h	inDrop	2377	7549	6413	586	215	40	0	0	0	0	0	0	0	0	255
		LSK		LSK_D2_exp1_library_LSK_d2_3	Myeloid differentiation	LARRY	48h	48h	inDrop	1840	5290	4494	484	120	24	0	0	0	0	0	0	0	0	144
		LSK		LSK_D2_exp2_library_d2B_1	Myeloid differentiation	LARRY	48h	48h	inDrop	6080	1534	209	991	139	16	2	0	0	0	0	0	0	0	157
		LSK		LSK_D2_exp2_library_d2B_2	Myeloid differentiation	LARRY	48h	48h	inDrop	6116	1569	187	1128	110	10	1	0	0	0	0	0	0	0	121
		LSK		LSK_D2_exp2_library_d2B_3	Myeloid differentiation	LARRY	48h	48h	inDrop	5809	2113	320	1419	161	13	2	1	0	0	0	0	0	0	177
		LSK		LSK_D2_exp2_library_d2B_4	Myeloid differentiation	LARRY	48h	48h	inDrop	5272	2119	272	1507	157	6	2	0	0	0	0	0	0	0	165
		LSK		LSK_D2_exp2_library_d2B_5	Myeloid differentiation	LARRY	48h	48h	inDrop	4816	1898	305	1308	125	9	2	0	0	0	0	0	0	0	136
		LSK		LSK_D2_exp2_library_d2A_1	Myeloid differentiation	LARRY	48h	48h	inDrop	5481	1135	262	709	69	6	2	0	0	0	0	0	0	0	77
		LSK		LSK_D2_exp2_library_d2A_2	Myeloid differentiation	LARRY	48h	48h	inDrop	5302	1652	273	1049	137	13	2	1	0	0	0	0	0	0	153
		LSK		LSK_D2_exp2_library_d2A_3	Myeloid differentiation	LARRY	48h	48h	inDrop	6209	1799	218	1128	178	24	5	1	0	0	0	0	0	0	208
		LSK		LSK_D2_exp2_library_d2A_4	Myeloid differentiation	LARRY	48h	48h	inDrop	5475	2220	225	1501	208	22	3	0	0	0	0	0	0	0	233
		LSK		LSK_D2_exp2_library_d2A_5	Myeloid differentiation	LARRY	48h	48h	inDrop	4638	2784	381	1868	234	17	4	0	0	0	0	0	0	0	255
		LK_LSK		LK_LSK_D2_exp3_library_d2_1	Myeloid differentiation	LARRY	48h	48h	inDrop	3135	2715	2071	530	49	4	1	0	0	0	0	0	0	0	54
		LK_LSK		LK_LSK_D2_exp3_library_d2_2	Myeloid differentiation	LARRY	48h	48h	inDrop	4363	2798	2140	541	57	1	0	0	0	0	0	0	0	0	58
		LK_LSK		LK_LSK_D2_exp3_library_d2_3	Myeloid differentiation	LARRY	48h	48h	inDrop	4154	2529	1925	471	60	3	1	0	0	0	0	0	0	0	64
		LK_LSK		LK_LSK_D2_exp3_library_d2_4	Myeloid differentiation	LARRY	48h	48h	inDrop	4064	2176	1650	434	46	0	0	0	0	0	0	0	0	0	46
		LK_LSK		LK_LSK_D2_exp3_library_d2_5	Myeloid differentiation	LARRY	48h	48h	inDrop	4523	2940	2264	554	55	4	0	0	0	0	0	0	0	0	59
		LK_LSK		LK_LSK_D2_exp3_library_d2_6	Myeloid differentiation	LARRY	48h	48h	inDrop	4130	2570	1902	533	63	3	0	0	0	0	0	0	0	0	66

### Sheet: Extra_preprint_datasets
Figure 1		Celltype	Source	ID	State	Lineage info	Culture	Sequencing technology	Sequencing depth in reads/cell	Cells in filtered data	Family_sizes
											0	1	2	3	4	5	6	7	8	9	10	>10
		WM989	Harmange et al.	well1	Steady-state	Emert et al barocdes	12-14 days average 5 divisions	10X Chromium scRNAseq	80581	440	154	13	18	7	7	4	4	2	5	3	0	5
		WM989		well2	Steady-state	Emert et al barocdes	12-14 days average 5 divisions	10X Chromium scRNAseq	64649	1663	584	0	4	3	7	6	7	5	5	2	3	39
		WM989		well3	Steady-state	Emert et al barocdes	12-14 days average 5 divisions	10X Chromium scRNAseq	75752	1580	725	9	10	11	4	6	5	2	3	5	2	28
		WM989		well4	Steady-state	Emert et al barocdes	12-14 days average 5 divisions	10X Chromium scRNAseq	46190	3826	1874	1	4	4	5	5	6	3	4	1	4	51
		WM989		well5	Steady-state	Emert et al barocdes	12-14 days average 5 divisions	10X Chromium scRNAseq	107763	399	110	5	12	9	6	7	3	1	3	0	0	6
		WM989		well6	Steady-state	Emert et al barocdes	12-14 days average 5 divisions	10X Chromium scRNAseq	102082	562	152	2	5	7	10	4	5	6	2	1	2	9
		WM989		well7	Steady-state	Emert et al barocdes	12-14 days average 5 divisions	10X Chromium scRNAseq	54394	2120	573	4	5	10	10	7	8	10	5	7	1	54
		WM989		well8	Steady-state	Emert et al barocdes	12-14 days average 5 divisions	10X Chromium scRNAseq	48652	1796	537	5	10	9	5	11	12	6	2	6	6	46
		HSC	Wehling et al.	seq2	Differentiation	time-lapse and picking	2-cell	adapted SCRB-seq	727716	315	18	25	136	0	0	0	0	0	0	0	0	0
		HSC		seq4	Differentiation	time-lapse and picking	2-cell	adapted SCRB-seq	760129	235	59	43	67	0	0	0	0	0	0	0	0	0

### Sheet: Later timepoint datasets
Figure 1	Celltype	Source	ID	State	Lineage info	Culture	Time since replating	Sequencing technology	Sequencing depth in reads/cell	Cells in filtered data	Family_sizes
											0	1	2	3	4	5	6	7	8	9	10	>10	Total family number >2
	LSK	Weinreb et al.	LSK_D4_well1_exp1_library_LSK_d4_1_1	Myeloid differentiation	LARRY	96h	48h	inDrop	2557	4154	3313	486	122	37	0	0	0	0	0	0	0	0	159
	LSK		LSK_D4_well1_exp1_library_LSK_d4_1_2	Myeloid differentiation	LARRY	96h	48h	inDrop	2357	4619	3615	517	176	45	0	0	0	0	0	0	0	0	221
	LSK		LSK_D4_well1_exp1_library_LSK_d4_1_3	Myeloid differentiation	LARRY	96h	48h	inDrop	2128	5552	4547	497	176	52	0	0	0	0	0	0	0	0	228
	LSK		LSK_D4_well2_exp1_library_LSK_d4_2_1	Myeloid differentiation	LARRY	96h	48h	inDrop	2227	4353	3316	474	178	69	0	0	0	0	0	0	0	0	247
	LSK		LSK_D4_well2_exp1_library_LSK_d4_2_2	Myeloid differentiation	LARRY	96h	48h	inDrop	1959	5567	4424	453	237	72	0	0	0	0	0	0	0	0	309
	LSK		LSK_D4_well2_exp1_library_LSK_d4_2_3	Myeloid differentiation	LARRY	96h	48h	inDrop	2036	5206	4115	554	183	57	0	0	0	0	0	0	0	0	240
	LK		LK_D4_well1_exp1_library_d4_1_1	Myeloid differentiation	LARRY	96h	48h	inDrop	4687	1868	1261	212	80	34	23	5	6	1	0	0	0	1	150
	LK		LK_D4_well1_exp1_library_d4_1_2	Myeloid differentiation	LARRY	96h	48h	inDrop	4469	2102	1435	208	76	45	20	7	2	2	1	1	0	1	155
	LK		LK_D4_well1_exp1_library_LK_d4_1	Myeloid differentiation	LARRY	96h	48h	inDrop	3100	3005	930	108	90	59	28	32	33	20	18	13	7	43	343
	LK		LK_D4_well2_exp1_library_d4_2_2	Myeloid differentiation	LARRY	96h	48h	inDrop				222	105	46	41	12	9	6	3	1	3	3	229
	LK		LK_D4_well2_exp1_library_d4_2_4	Myeloid differentiation	LARRY	96h	48h	inDrop		2092		123	53	33	24	12	9	6	9	6	4	19	175
	LK		LK_D4_well2_exp1_library_LK_d4_2	Myeloid differentiation	LARRY	96h	48h	inDrop			1177	89	84	58	42	26	28	23	24	15	16	47	363
	LK_LSK		LK_LSK_D4_exp3_library_d4_all_1	Myeloid differentiation	LARRY	96h	48h	inDrop	3900	802	520	196	30	7	1	0	0	0	0	0	0	0	38
	LK_LSK		LK_LSK_D4_exp3_library_d4_EPO_1	EPO in StemSpan	LARRY	96h	48h	inDrop	3715	1795	1215	216	69	32	12	10	4	0	1	0	0	0	128
	LK_LSK		LK_LSK_D4_exp3_library_d4_EPO_2	EPO in StemSpan	LARRY	96h	48h	inDrop	2760	1686	1138	211	72	34	17	2	1	1	0	0	0	0	127
	LK_LSK		LK_LSK_D4_exp3_library_d4_G_1	G-CSF in StemSpan	LARRY	96h	48h	inDrop	3929	2243	1603	319	86	33	11	0	1	0	0	0	0	0	131
	LK_LSK		LK_LSK_D4_exp3_library_d4_G_2	G-CSF in StemSpan	LARRY	96h	48h	inDrop	3057	2073	1429	345	103	23	6	0	0	0	0	0	0	0	132
	LK_LSK		LK_LSK_D4_exp3_library_d4_G_3	G-CSF in StemSpan	LARRY	96h	48h	inDrop	2755	2563	1726	392	108	32	21	7	0	1	0	0	0	0	169
	LK_LSK		LK_LSK_D4_exp3_library_d4_M_1	M-CSF in StemSpan	LARRY	96h	48h	inDrop	3761	1929	1234	349	99	34	9	2	0	0	0	0	0	0	144
	LK_LSK		LK_LSK_D4_exp3_library_d4_M_2	M-CSF in StemSpan	LARRY	96h	48h	inDrop	3472	1945	1293	343	101	18	8	3	1	0	0	0	0	0	131
	LK_LSK		LK_LSK_D4_exp3_library_d4_M_3	M-CSF in StemSpan	LARRY	96h	48h	inDrop	3759	2253	1491	350	125	31	11	5	0	0	0	0	0	0	172
	LK_LSK		LK_LSK_D4_exp3_library_d4_SCF_1	Myeloid differentiation	LARRY	96h	48h	inDrop	4481	1497	894	342	89	21	5	0	0	0	0	0	0	0	115
	LK_LSK		LK_LSK_D4_exp3_library_d4_SCF_2	Myeloid differentiation	LARRY	96h	48h	inDrop	4952	1949	1143	405	124	33	11	2	0	0	0	0	0	0	170
	LK_LSK		LK_LSK_D4_exp3_library_d4_SCF_3	Myeloid differentiation	LARRY	96h	48h	inDrop	3320	2667	1644	445	160	49	17	5	3	0	0	0	0	0	234
	LK		LK_D6_well1_exp1_library_d6_1_1	Myeloid differentiation	LARRY	6 days	48h	inDrop	3575	2931	1651	139	55	28	21	13	7	4	7	7	7	35	184
	LK		LK_D6_well1_exp1_library_d6_1_2	Myeloid differentiation	LARRY	6 days	48h	inDrop	4378	2226	1314	140	54	29	20	10	8	8	9	4	4	13	159
	LK		LK_D6_well1_exp1_library_LK_d6_1_1	Myeloid differentiation	LARRY	6 days	48h	inDrop	2084	4732	2725	100	63	37	21	15	13	13	9	13	6	49	239
	LK		LK_D6_well1_exp1_library_LK_d6_1_2	Myeloid differentiation	LARRY	6 days	48h	inDrop	2810	4337	2410	88	59	32	24	15	11	10	7	6	6	56	226
	LK		LK_D6_well2_exp1_library_d6_2_1	Myeloid differentiation	LARRY	6 days	48h	inDrop	4541	2157	1211	133	58	25	16	8	7	12	5	8	8	13	160
	LK		LK_D6_well2_exp1_library_d6_2_2	Myeloid differentiation	LARRY	6 days	48h	inDrop	3979	2631	1372	135	68	31	22	15	15	12	5	9	7	23	207
	LK		LK_D6_well2_exp1_library_d6_2_3	Myeloid differentiation	LARRY	6 days	48h	inDrop	3659	2160	1182	131	61	35	17	14	13	9	6	2	4	15	176
	LK		LK_D6_well2_exp1_library_LK_d6_2_1	Myeloid differentiation	LARRY	6 days	48h	inDrop	2082	4967	2908	90	72	26	23	12	12	8	12	10	7	60	242
	LK		LK_D6_well2_exp1_library_LK_d6_2_2	Myeloid differentiation	LARRY	6 days	48h	inDrop	1874	4960	2627	89	55	32	27	16	13	15	11	4	9	68	250
	LSK		LSK_D6_well1_exp1_library_LSK_d6_1_1	Myeloid differentiation	LARRY	6 days	48h	inDrop	3309	4960	944	447	220	118	52	35	26	13	11	6	5	9	495
	LSK		LSK_D6_well1_exp1_library_LSK_d6_1_2	Myeloid differentiation	LARRY	6 days	48h	inDrop	2689	4040	1325	432	220	145	75	48	26	16	15	10	13	21	589
	LSK		LSK_D6_well1_exp1_library_LSK_d6_1_3	Myeloid differentiation	LARRY	6 days	48h	inDrop	3111	3125	1282	448	188	96	42	24	10	14	10	6	3	10	403
	LSK		LSK_D6_well2_exp1_library_LSK_d6_2_1	Myeloid differentiation	LARRY	6 days	48h	inDrop	2190	3777	1097	416	222	129	82	53	41	13	13	12	12	14	591
	LSK		LSK_D6_well2_exp1_library_LSK_d6_2_2	Myeloid differentiation	LARRY	6 days	48h	inDrop	2132	4836	1482	414	217	138	107	73	0	55	30	11	9	24	664
	LSK		LSK_D6_well2_exp1_library_LSK_d6_2_3	Myeloid differentiation	LARRY	6 days	48h	inDrop	2277	4141	4141	515	145	24	0	0	0	0	0	0	0	0	169
	LK_LSK		LK_LSK_D6_exp3_library_d6_all_1	Myeloid differentiation	LARRY	6 days	48h	inDrop	2436	2863	1172	591	245	96	31	14	15	2	3	0	0	0	406
	LK_LSK		LK_LSK_D6_exp3_library_d6_all_2	Myeloid differentiation	LARRY	6 days	48h	inDrop	2113	2652	1108	580	227	89	36	12	3	3	0	0	0	0	370
	LK_LSK		LK_LSK_D6_exp3_library_d6_all_3	Myeloid differentiation	LARRY	6 days	48h	inDrop	1160	2158	923	549	117	64	22	8	2	0	0	0	0	0	213
	LK_LSK		LK_LSK_D6_exp3_library_d6_all_4	Myeloid differentiation	LARRY	6 days	48h	inDrop	2555	2103	857	513	178	61	23	13	5	1	0	0	0	0	281
	LK_LSK		LK_LSK_D6_exp3_library_d6_EPO_1	EPO in StemSpan	LARRY	6 days	48h	inDrop	2670	1746	1297	68	31	19	17	8	6	8	3	1	0	2	95
	LK_LSK		LK_LSK_D6_exp3_library_d6_EPO_2	EPO in StemSpan	LARRY	6 days	48h	inDrop	2909	1693	1300	57	28	22	12	9	5	5	3	0	1	1	86
	LK_LSK		LK_LSK_D6_exp3_library_d6_EPO_3	EPO in StemSpan	LARRY	6 days	48h	inDrop	2711	1571	1211	49	19	18	6	15	4	5	3	3	1		74
	LK_LSK		LK_LSK_D6_exp3_library_d6_M_1	M-CSF in StemSpan	LARRY	6 days	48h	inDrop	2196	4172	1556	429	256	118	62	43	35	21	17	11	12	12	587
	LK_LSK		LK_LSK_D6_exp3_library_d6_M_2	M-CSF in StemSpan	LARRY	6 days	48h	inDrop	2179	4051	1536	451	222	120	84	44	26	12	20	13	5	11	557
	LK_LSK		LK_LSK_D6_exp3_library_d6_G_1	G-CSF in StemSpan	LARRY	6 days	48h	inDrop	3569	1234	433	195	91	42	22	11	5	9	2	2	2		186
	LK_LSK		LK_LSK_D6_exp3_library_d6_G_2	G-CSF in StemSpan	LARRY	6 days	48h	inDrop	3241	1702	651	215	90	41	30	17	13	6	9	3	2	7	218
	MEF	Biddy et al.	D3_V1	Reprogramming	CellTag V1	5 days	72h	10X Chromium scRNAseq	23065	1033	1024	1	4	0	0	0	0	0	0	0	0	0	4
	MEF		D3_2_V1	Reprogramming	CellTag V1	5 days	72h	10X Chromium scRNAseq	14808	6441	6375	0	27	4	0	0	0	0	0	0	0	0	31
	MEF		D6_V1	Reprogramming	CellTag V1	8 days	72h	10X Chromium scRNAseq	13657	4836	4500	0	130	21	2	1	0	0	0	0	0	0	154
	MEF		D6_2_V1	Reprogramming	CellTag V1	8 days	72h	10X Chromium scRNAseq	14340	2909	2809	4	35	6	2	0	0	0	0	0	0	0	43
	MEF		D9_V1	Reprogramming	CellTag V1	11 days	72h	10X Chromium scRNAseq	19279	2647	2228	6	76	33	17	6	3	1	3	0	0	1	140
	MEF		D9_2_V1	Reprogramming	CellTag V1	11 days	72h	10X Chromium scRNAseq	18153	3587	3160	4	106	21	12	4	8	1	1	0	0	1	154
	MEF		D9_V2	Reprogramming	CellTag V2	6 days	72h	10X Chromium scRNAseq	19279	2647	2320	3	91	21	9	3	1	2	1	0	0	0	128
	MEF		D9_2_V2	Reprogramming	CellTag V2	6 days	72h	10X Chromium scRNAseq	18153	3587	3169	3	108	26	11	5	4	4	0	0	0	0	158
	MEF		D12_V1	Reprogramming	CellTag V1	14 days	72h	10X Chromium scRNAseq	15184	6214	4724	2	107	50	25	16	8	11	8	4	3	24	256
	MEF		D12_2_V1	Reprogramming	CellTag V1	14 days	72h	10X Chromium scRNAseq	13986	5103	4254	0	77	33	17	10	11	4	3	2	2	16	175
	MEF		D12_V2	Reprogramming	CellTag V2	9 days	72h	10X Chromium scRNAseq	15184	6214	4777	0	164	61	31	25	10	7	6	7	4	21	336
	MEF		D12_2_V2	Reprogramming	CellTag V2	9 days	72h	10X Chromium scRNAseq	13986	5103	4019	1	148	47	27	16	13	4	5	4	2	10	276
	MEF		D15_V1	Reprogramming	CellTag V1	17 days	72h	10X Chromium scRNAseq	18967	4106	2738	3	66	33	11	11	6	4	4	1	3	24	163
	MEF		D15_2_V1	Reprogramming	CellTag V1	17 days	72h	10X Chromium scRNAseq	16041	5641	4436	0	110	35	13	5	6	6	4	5	4	32	220
	MEF		D15_V2	Reprogramming	CellTag V2	12 days	72h	10X Chromium scRNAseq	18967	4106	2959	3	81	38	17	15	4	8	4	3	3	21	194
	MEF		D15_2_V2	Reprogramming	CellTag V2	12 days	72h	10X Chromium scRNAseq	16041	5641	4075	3	125	56	30	12	9	11	8	4	7	23	285
	MEF		D21_V1	Reprogramming	CellTag V1	23 days	6 days	10X Chromium scRNAseq	17384	2546	1261	1	32	11	7	4	2	5	0	1	2	14	78
	MEF		D21_2_V1	Reprogramming	CellTag V1	23 days	6 days	10X Chromium scRNAseq	9169	12026	10437	0	61	21	10	9	8	5	1	1	4	18	138
	MEF		D21_V2	Reprogramming	CellTag V2	9 days	6 days	10X Chromium scRNAseq	17384	2546	1812	1	39	19	5	2	3	3	2	0	1	15	89
	MEF		D21_2_V2	Reprogramming	CellTag V2	9 days	6 days	10X Chromium scRNAseq	9169	12026	9542	3	90	35	23	10	7	10	6	3	3	33	220
	MEF		D21_V3	Reprogramming	CellTag V3	8 days	6 days	10X Chromium scRNAseq	17384	2546	2443	0	48	1	1	0	0	0	0	0	0	0	50
	MEF		D21_2_V3	Reprogramming	CellTag V3	8 days	6 days	10X Chromium scRNAseq	9169	12026	11840	0	62	18	2	0	0	0	0	0	0	0	82
	MEF		D28_V1	Reprogramming	CellTag V1	30 days	7 days	10X Chromium scRNAseq	8240	2546	6010	0	15	4	5	4	3	1	1	0	0	17	50
	MEF		D28_2_V1	Reprogramming	CellTag V1	30 days	7 days	10X Chromium scRNAseq	8118	8942	11790	2	16	6	1	2	1	2	1	3	0	12	44
	MEF		D28_V2	Reprogramming	CellTag V2	25 days	7 days	10X Chromium scRNAseq	8240	2546	8588	0	20	16	7	3	1	3	3	0	1	6	60
	MEF		D28_2_V2	Reprogramming	CellTag V2	25 days	7 days	10X Chromium scRNAseq	8118	8942	10080	2	32	10	8	6	3	2	2	2	1	16	82
	MEF		D28_V3	Reprogramming	CellTag V3	15 days	7 days	10X Chromium scRNAseq	8240	2546	8522	0	72	23	15	7	3	2	2	2	1	3	130
	MEF		D28_2_V3	Reprogramming	CellTag V3	15 days	7 days	10X Chromium scRNAseq	8118	8942	12326	1	65	24	9	4	3	0	1	2	0	0	108
